# Global, regional, and cryptic population structure in a high gene-flow transatlantic fish

**DOI:** 10.1101/2022.03.22.485384

**Authors:** Eeva Jansson, Ellika Faust, Dorte Bekkevold, María Quintela, Caroline Durif, Kim Tallaksen Halvorsen, Geir Dahle, Christophe S. Pampoulie, James Kennedy, Benjamin Whittaker, Laila Unneland, Carl André, Kevin A. Glover

## Abstract

Lumpfish (*Cyclopterus lumpus*) is a transatlantic marine fish displaying large population sizes and a high potential for dispersal and gene-flow. These features are expected to result in weak population structure. Here, we investigated population genetic structure of lumpfish throughout its natural distribution in the North Atlantic using two approaches: I) 4393 genome wide SNPs and 95 individuals from 10 locations, and II) 139 discriminatory SNPs and 1,669 individuals from 40 locations. Both approaches identified extensive population genetic structuring with a major split between the East and West Atlantic and a distinct Baltic Sea population, as well as further differentiation of lumpfish from the English Channel, Iceland, and Greenland. The targeted discriminatory loci displayed ∼2-5 times higher divergence than the genome wide approach, revealing further evidence of local population substructures. Lumpfish from Isfjorden in Svalbard were highly distinct but resembled most fish from Greenland. The Kattegat area in the Baltic transition zone, formed a previously undescribed distinct genetic group. Also, further subdivision was detected within North America, Iceland, West Greenland, Barents Sea, and Norway. Although lumpfish have considerable potential for dispersal and gene-flow, the observed high levels of population structuring throughout the Atlantic suggests that this species displays natal homing and potentially local populations with adaptive differences. This fine-scale population structure calls for consideration when defining management units for lumpfish fishing stocks and in decisions related to sourcing and moving lumpfish for farming and cleaner fish use.
