## Supplementary material for "Global, regional, and cryptic population structure in a high gene-flow transatlantic fish": Zip file containing all supplemental material.: Supplementary_Table1_env_paramet.xlsx

### Sheet: 1a_parametres
Supplementary Table 1a. Environmental parametres retrieved from the Bio-ORACLE database (https://www.bio-oracle.org/) in February 2021.
	Parameters measured on sea surface
Sampling site	Primary productivity, mean	Primary productivity, max	Dissolved oxygen conc., mean	Dissolved oxygen conc., max	Current velocity, min	Current velocity, max	Current velocity, mean	Temp., min	Temp., max	Temp., mean	Temp., range	Salinity, min	Salinity, max	Salinity, mean
BAR	0.00663403	0.0313479	317.884	358.511	0.10459	0.13937	0.00495677	2.23913	8.22613	4.43305	5.98699	31.6914	35.1613	34.9329
SVA	0.00496838	0.0247944	311.368	335.846	0.125515	0.163557	0.0302235	2.9039	7.82404	4.91871	4.92014	34.7064	35.2548	35.0624
ISF	0.00785791	0.0369943	335.036	384.262	0.0863123	0.146553	0.013042	-1.27803	6.26934	1.62169	7.54738	32.9633	35.1164	34.6391
ALT	0.0114313	0.0420748	300.555	331.678	0.0329104	0.144472	0.050923	3.27266	11.6353	6.85772	8.36264	32.5326	34.6373	34.0845
VES *	0.00790655	0.0383247	293.084	321.497	0.005723	0.352821	0.140851	3.16987	12.4226	7.51715	9.25268	33.4888	34.8735	34.2933
NAM	0.00806443	0.0335932	288.319	323.634	0.102403	0.13133	0.0253694	3.33444	15.1412	8.56209	11.8067	31.577	34.6399	33.5223
FLA	0.00707437	0.0313623	286.422	318.698	0.111717	0.164624	0.0470992	3.44957	15.1521	8.83839	11.7025	31.8937	34.7052	33.6659
MOR	0.00957091	0.0306658	287.347	318.215	0.155472	0.360185	0.120783	3.87999	14.85	9.03602	10.97	31.5368	34.8572	33.6311
SOF	0.0121624	0.0311504	288.247	323.837	0.106261	0.32789	0.0864868	3.39499	16.1241	9.44365	12.7291	29.4221	34.4109	32.834
HAR	0.0114964	0.0261721	288.2	328.946	0.124611	0.291156	0.0941592	3.14592	16.7419	9.79054	13.5959	29.2288	34.2149	32.6096
BOK	0.0148252	0.0305039	292.752	346.248	0.0619241	0.0756654	0.0105745	2.58792	16.8514	9.72022	14.2635	29.0979	33.4076	32.0142
FLE	0.0196297	0.0421062	290.893	339.072	0.303857	0.299972	0.183137	2.64054	17.89	10.2258	15.2494	26.5467	33.9246	31.3879
ORU	0.0102625	0.0180555	300.009	384.993	0.190571	0.376416	0.195875	-0.159004	19.3872	10.2816	19.5462	18.2811	32.7565	28.1508
FAL	0.00510941	0.00971367	312.614	397.092	0.108567	0.13341	0.0370893	-0.249592	19.9187	10.3441	20.1683	14.999	27.1177	21.9589
SVAN	0.00669158	0.0126125	315.708	401.216	0.167083	0.152617	0.0150983	-0.0800061	19.62	10.2319	19.7	14.1161	26.645	20.7532
ALB1_2	0.00525551	0.0161509	291.522	368.968	0.176149	0.473074	0.145205	0.932847	18.8654	10.4412	17.9326	19.551	34.438	30.9377
HAL	0.00533424	0.014763	304.173	385.026	0.104914	0.23349	0.0649009	-0.0392279	19.4821	10.2196	19.5213	12.1615	33.9565	25.9465
SKA	0.00443985	0.0139734	293.528	368.137	0.245766	0.198508	0.0495548	1.48309	18.801	10.443	17.3179	23.7686	33.5358	30.2139
HEL	0.00688628	0.0130984	315.472	400.859	0.146517	0.142839	0.0202884	-0.376471	19.5841	10.0973	19.9606	14.4182	26.6845	20.8485
BAL1	0.000555706	0.00259923	340.45	406.362	0.0665042	0.102652	0.0223794	1.1437	19.3809	9.96976	18.2372	6.74717	7.62269	7.17732
BAL2	0.000677209	0.00367734	350.798	421.287	0.058569	0.0906556	0.0239141	0.179591	19.647	9.17683	19.4674	6.2288	6.90822	6.57137
BAL3	0.000706415	0.00250791	345.28	412.807	0.0690553	0.0967079	0.0117664	1.02329	19.0821	9.60935	18.0588	6.4829	7.48233	7.01627
BAL4	0.000724517	0.00326925	350.895	426.172	0.0879315	0.0549442	0.0249472	0.139503	19.0616	8.95989	18.9221	6.06608	6.91234	6.45914
BAL5	0.000599711	0.00424042	344.251	411.702	0.0624365	0.0588666	0.0087527	1.10013	19.1415	9.6519	18.0414	6.56818	7.45642	7.01867
NOR	0.00785884	0.0327293	281.725	313.121	0.0600119	0.113627	0.0293122	5.9436	15.0884	10.1227	9.14475	34.796	35.3102	35.1782
ECH	0.0015703	0.0101554	268.366	299.256	0.0705542	0.14329	0.0217038	8.07206	17.0821	12.8072	9.01005	34.0266	35.2146	34.8384
OHE	0.0118815	0.0446656	276.392	303.204	0.0628803	0.124533	0.0379948	6.71518	13.9464	10.485	7.23124	34.4315	35.2728	34.9589
BRE	0.014299	0.0504111	303.024	340.556	0.0754872	0.0698374	0.0182186	2.20027	12.1687	6.59268	9.96848	34.3004	35.0583	34.7588
SKA1_2	0.0143397	0.0481586	325.701	369.8	0.0818097	0.11279	0.0159617	1.25621	9.91833	5.15565	8.66212	33.6628	35.037	34.5519
BOL	0.018275	0.0768807	313.066	350.817	0.125794	0.068012	0.0166516	1.72309	10.7023	5.66836	8.97917	34.3523	35.114	34.9342
SAN	0.0156181	0.0522936	290.546	314.26	0.0649412	0.108951	0.0201203	4.81895	12.571	8.03612	7.75206	34.4704	35.1804	34.9797
BAK	0.0119773	0.0490247	330.531	374.813	0.139861	0.113428	0.0190534	1.67035	9.99716	5.09879	8.32681	33.3503	34.89	34.3358
VOP	0.0140537	0.0516259	330.698	375.481	0.125552	0.105693	0.04488	1.63731	9.9376	5.10816	8.30029	32.3531	34.8412	34.0794
NUU1_2	0.0187929	0.0542127	329.789	362.881	0.135953	0.208568	0.0615209	-1.49974	6.51562	1.68775	8.01536	31.5655	34.7995	33.6706
UPE	0.00251349	0.0183635	349.708	387.307	0.090957	0.0943793	0.00483608	-1.85503	6.38724	0.823246	8.24226	30.7004	34.003	32.7595
QEQ	0.007043	0.0453308	336.427	380.762	0.0923351	0.0751508	0.0055528	-1.78694	7.99141	1.8571	9.77835	32.2201	33.8311	33.086
QAQ	0.0227872	0.0621565	342.152	389.492	0.317356	0.20591	0.0781027	-1.64431	6.46607	1.11053	8.11038	29.6352	34.7387	33.2156
NEW	0.0302493	0.0586268	333.898	388.922	0.201413	0.240563	0.0870916	-1.46467	15.9772	5.57075	17.4419	19.1674	31.7015	26.9917
GSL	0.0044914	0.019669	325.151	382.704	0.115031	0.147126	0.026513	-1.30028	18.0875	6.26106	19.3878	27.3694	31.9059	30.6331
MAI1_2	0.0182044	0.0438941	285.393	349.047	0.136542	0.137949	0.024392	2.98758	20.2859	11.1287	17.2983	29.2499	33.0396	31.505
* Data for this sampling location was not used as only one sample passed quality controls

### Sheet: 1b_synthetic_parametres
Supplementary Table 1B. Derived synthetic environmental variables (5) created based on clustering analysis of correlated variables. For details, please see Supplementary file 2.
Sampling site	Productivity	Oxygen_MinTemp	Velocity	Temp_max_mean	Salinity_Temp_range
BAR_AR	-0.549104	-0.125695	-0.97233	-1.56783	-1.45704
SVA_AR	-0.992959	0.613211	-0.324725	-1.52357	-1.79162
ISF_AR	-0.171327	-1.87534	-0.969097	-2.47914	-1.35998
ALT_NO	0.426265	1.05764	-0.917262	-0.518324	-1.1542
NAM_NO	-0.288314	1.53653	-0.77412	0.389097	-0.709226
FLA_NO	-0.489469	1.70305	-0.208936	0.450852	-0.767642
MOR_NO	-0.240424	1.78997	2.31994	0.44773	-0.819987
SOF_NO	0.0688602	1.54904	1.27712	0.7315	-0.387374
HAR_NO	-0.213608	1.39833	1.29558	0.901601	-0.253566
BOK_NO	0.329014	0.833171	-1.63846	0.902829	-0.0514446
FLE_NO	1.33714	1.02455	3.94831	1.17196	0.227804
SKA_DK	-1.50178	0.152628	1.11003	1.35861	0.758343
ORU_SE	-0.678538	-0.712133	3.68101	1.41325	1.59781
FAL_SE	-1.60008	-1.28109	-0.558977	1.50816	2.99906
SVAN_SE	-1.30362	-1.39629	-0.256132	1.43802	3.17451
ALB_DK	-1.31174	0.0590891	3.50701	1.36797	0.953285
HAL_DK	-1.36906	-0.792473	0.397163	1.41429	2.11009
HEL_DK	-1.26093	-1.45386	-0.414466	1.40313	3.16934
BAL_BS	-2.35087	-2.7117	-1.37147	1.07578	6.84741
NOR_NS	-0.347379	2.51928	-1.17329	0.72074	-1.40522
ECH_NS	-1.96839	3.6238	-1.0031	1.61007	-1.31694
OHE_NS	0.588255	3.02127	-0.969303	0.624762	-1.54174
VOP_IS	1.11514	-0.910277	-0.49384	-1.15892	-1.17245
BAK_IS	0.775415	-0.885844	-0.667233	-1.15185	-1.2662
SKA_IS	0.99815	-0.76767	-1.17743	-1.15153	-1.29204
BOL_IS	2.61752	0.0164057	-1.0943	-0.920112	-1.34691
BRE_IS	1.08822	0.577383	-1.4662	-0.494281	-1.23663
SAN_IS	1.31042	2.0017	-1.28257	-0.11869	-1.4894
UPE_GR	-1.53269	-2.44919	-1.36348	-2.63498	-0.865435
QEQ_GR	0.0685194	-1.96885	-1.46292	-2.16446	-0.830212
NUU_GR	1.74367	-1.40323	0.447095	-2.42697	-1.108
QAQ_GR	2.51554	-2.24214	2.10265	-2.56021	-0.906608
NEW_CA	3.19015	-1.9748	1.50483	-0.133959	1.55172
GSL_CA	-1.25731	-1.59515	-0.559494	0.33928	0.82532
MAI_US	1.25532	1.06867	-0.471621	1.73518	0.315187
