## Supplementary material for "Global, regional, and cryptic population structure in a high gene-flow transatlantic fish": Zip file containing all supplemental material.: Supplementary_Table3_basic_population_parameters.xlsx

### Sheet: Sheet1
Supplementary Table 3. Basic population parametres for all sampling locations averaged over 139 SNPs.
For populations with genome wide data available, expected and observed heterozygosities based on 4393 SNPs are given in parentheses.
Explanation for each parameter is given below the table. Note small sample sizes in gray background. Statistically significant Fis values are bolded.
Population	N	A	%	Ar	He	Ho	HWE	Fis	Fis_Low	Fis_High
BAR_AR	43.9	272	97.8	1.61	0.249	0.241	0	0.0337	-0.0012	0.067
SVA_AR	33.4	271	97.5	1.63	0.253	0.251	0	0.0052	-0.0297	0.045
ISF_AR	34.6	261	93.9	1.64	0.28	0.282	0	-0.0056	-0.038	0.0254
ALT_NO	38.9	267	96	1.61	0.25	0.242	0	0.0325	0.0001	0.0666
NAM_NO	14.3	257	92.5	1.59	0.241	0.247	0	-0.0257	-0.1245	0.0461
FLA_NO	58.4	274	98.6	1.62	0.244 (0.146)	0.240 (0.153)	0	0.0172	-0.015	0.0447
MOR_NO	22.7	269	96.8	1.62	0.245	0.23	0	0.0581	0.016	0.0925
SOF_NO	48.1	267	96	1.58	0.23	0.221	0	0.0428	0.0066	0.0785
HAR_NO	46.4	267	96	1.59	0.237	0.229	0	0.0324	0.0017	0.0639
BOK_NO	49.3	271	97.5	1.6	0.236	0.221	0	0.0638	0.0279	0.0973
FLE_NO	69.1	277	99.6	1.63	0.249 (0.143)	0.244 (0.151)	0	0.0215	-0.002	0.0419
SKA_DK	55.8	274	98.6	1.63	0.253	0.251	0	0.0046	-0.0238	0.0358
ORU_SE	80.1	273	98.2	1.63	0.254	0.244	0	0.0348	0.0093	0.0617
FAL_SE	62.7	267	96	1.58	0.26	0.244	0	0.0752	0.0544	0.098
SVAN_SE	78.5	273	98.2	1.61	0.248	0.241	0	0.0286	0.0057	0.0527
ALB1_DK	9.9	249	89.6	1.57	0.231	0.229	0	0.005	-0.0883	0.0612
ALB2_DK	19.7	252	90.7	1.55	0.228	0.232	0	-0.0236	-0.096	0.0367
HAL_DK	21.4	256	92.1	1.56	0.231	0.228	0	0.012	-0.0393	0.0574
HEL_DK	17.1	253	91	1.59	0.245	0.261	0	-0.0623	-0.1184	-0.0238
BAL1_BS	19.3	240	86.3	1.54	0.233 (0.124)	0.227 (0.132)	0	0.0265	-0.0335	0.0842
BAL2_BS	19.8	239	86	1.53	0.226	0.221	0	0.0207	-0.0285	0.0683
BAL3_BS	7	221	79.5	1.48	0.204	0.223	0	-0.0913	-0.2274	0.0009
BAL4_BS	45.2	247	88.9	1.53	0.227	0.224	0	0.0138	-0.0249	0.0461
BAL5_BS	3.8	210	75.5	1.43	0.193	0.246	0.0004	-0.2749	-0.5192	-0.1471
NOR_NS	34.6	266	95.7	1.6	0.239	0.24	0	-0.0022	-0.0323	0.0256
ECH_NS	19.6	260	93.5	1.58	0.238 (0.141)	0.227 (0.145)	0	0.0398	-0.0133	0.0912
OHE_NS	17.6	263	94.6	1.59	0.229 (0.142)	0.237 (0.149)	0	-0.0291	-0.0826	0.0179
VOP_IS	58.8	268	96.4	1.64	0.259	0.255	0	0.0179	-0.0066	0.04
BAK_IS	48.5	269	96.8	1.65	0.263	0.259	0	0.0153	-0.0088	0.0453
SKA1_IS	48.9	269	96.8	1.63	0.256	0.258	0	-0.0072	-0.0374	0.0214
SKA2_IS	77.7	272	97.8	1.64	0.259	0.254	0	0.0179	-0.0016	0.0373
BOL_IS	47.3	269	96.8	1.64	0.257	0.259	0	-0.0048	-0.039	0.0289
BRE_IS	48	270	97.1	1.61	0.245 (0.143)	0.237 (0.150)	0	0.0345	-0.0001	0.0662
SAN_IS	48.2	270	97.1	1.63	0.254	0.25	0	0.016	-0.0234	0.0475
UPE_GR	9.3	243	87.4	1.58	0.258 (0.142)	0.295 (0.154)	0	-0.1459	-0.2522	-0.0747
QEQ_GR	16.1	247	88.9	1.59	0.262	0.267	0	-0.0207	-0.1033	0.0505
NUU1_GR	6.9	242	87.1	1.6	0.259	0.277	0	-0.0663	-0.2033	0.0026
NUU2_GR	19.2	253	91	1.59	0.260 (0.151)	0.270 (0.179)	0	-0.0412	-0.1015	0.0123
QAQ_GR	17.9	249	89.6	1.59	0.252	0.294	0	-0.1683	-0.2343	-0.1158
NEW_CA	19.3	243	87.4	1.58	0.256 (0.132)	0.249 (0.139)	0	0.0251	-0.0263	0.0747
GSL_CA	86.4	260	93.5	1.59	0.258	0.246	0	0.0445	0.0201	0.0672
MAI1_US	18.6	249	89.6	1.6	0.259 (0.137)	0.265 (0.144)	0	-0.0214	-0.0643	0.0143
MAI2_US	17.6	245	88.1	1.57	0.246	0.248	0	-0.0026	-0.069	0.0531
N=mean sample size across loci, A=Number of alleles observed across all loci, % = percentage of all possible alleles observed, Ar = mean allelic richness,
Ho = Mean observed heterozygosity across loci, He = mean expected heterozygosity across loci, HWE = overall p-value for Hardy-Weinberg equilibrium test,
Fis=inbreeding coeffient, Fis_Low=lower bound of 95% CI, Fis_High=upper bound of 95% CI
