## Supplementary material for "Global, regional, and cryptic population structure in a high gene-flow transatlantic fish": Zip file containing all supplemental material.: Supplementary_Table4_pairwise_Fst_selectedmarkers.xlsx

### Sheet: Supp_Table_pairwiseFsts
Supplementary Table 4. Pairwise Fst values (lower left corner). Corresponding p values based on 10 000 bootstraps are given in the upper right corner. Comparisons with significant p value after sequential Holm-Bonferroni correction (p<0.0005) are marked with grey background.
	ARCTIC			NORWAY								SKAGERRAK-KATTEGAT								BALTIC SEA					NORTH SEA			ICELAND							GREENLAND					NORTH AMERICA
	BAR_AR	SVA_AR	ISF_AR	ALT_NO	NAM_NO	FLA_NO	MOR_NO	SOF_NO	HAR_NO	BOK_NO	FLE_NO	SKA_DK	ORU_SE	FAL_SE	SVAN_SE	ALB1_DK	ALB2_DK	HAL_DK	HEL_DK	BAL1_BS	BAL2_BS	BAL3_BS	BAL4_BS	BAL5_BS	NOR_NS	ECH_NS	OHE_NS	VOP_IS	BAK_IS	SKA1_IS	SKA2_IS	BOL_IS	BRE_IS	SAN_IS	UPE_GR	QEQ_GR	NUU1_GR	NUU2_GR	QAQ_GR	NEW_CA	GSL_CA	MAI1_US	MAI2_US
BAR_AR		0.0610305	0	0.0050025	0.204102	0	0.00350175	0	0	0	0	0	0	0	0	0	0	0	0	0	0	0	0	0	0	0	0	0	0	0	0	0	0	0	0	0	0	0	0	0	0	0	0
SVA_AR	0.00321782		0	0.0165083	0.445223	0.0190095	0.00450225	0	0	0	0.0110055	0.114557	0	0	0	0	0	0	0	0	0	0	0	0	0.004002	0	0.00950475	0	0	0	0	0	0	0	0	0	0	0	0	0	0	0	0
ISF_AR	0.134677	0.141501		0	0	0	0	0	0	0	0	0	0	0	0	0	0	0	0	0	0	0	0	0	0	0	0	0	0	0	0	0	0	0	0	0	0	0	0	0	0	0	0
ALT_NO	0.00710439	0.00736349	0.153943		0.467467	0	0.017017	0	0	0	0	0	0	0	0	0	0	0	0	0	0	0	0	0	0	0	0	0	0	0	0	0	0	0	0	0	0	0	0	0	0	0	0
NAM_NO	0.00358506	0.000740905	0.148905	0.000285941		0.315315	0.139139	0	0	0	0.239239	0.134134	0	0	0	0	0	0	0	0	0	0	0	0	0.00050025	0	0.0515258	0	0	0	0	0.00500501	0	0.001001	0	0	0	0	0	0	0	0	0
FLA_NO	0.0115941	0.00654149	0.15645	0.0118982	0.00170148		0.0010005	0	0	0	0.00050025	0	0	0	0	0	0	0	0	0	0	0	0	0	0	0	0	0	0	0	0	0	0	0	0	0	0	0	0	0	0	0	0
MOR_NO	0.00728628	0.00970315	0.139131	0.00702343	0.00718469	0.0158543		0.00050025	0.00150075	0.010005	0.010005	0	0	0	0	0	0	0	0	0	0	0	0	0	0.00050025	0	0.0010005	0	0	0	0	0	0	0	0	0	0	0	0	0	0	0	0
SOF_NO	0.0435127	0.0512214	0.173143	0.0586223	0.0503772	0.0578843	0.019677		0.017017	0	0	0	0	0	0	0	0	0	0	0	0	0	0	0	0	0	0	0	0	0	0	0	0	0	0	0	0	0	0	0	0	0	0
HAR_NO	0.0282023	0.0317922	0.169203	0.0380343	0.0300261	0.0377489	0.010179	0.0044537		0.265265	0	0	0	0	0	0	0	0	0	0	0	0	0	0	0	0	0	0	0	0	0	0	0	0	0	0	0	0	0	0	0	0	0
BOK_NO	0.0270721	0.024123	0.16175	0.034529	0.0229	0.0322997	0.0088347	0.00726967	0.0010885		0	0	0	0	0	0	0	0	0	0	0	0	0	0	0	0	0	0	0	0	0	0	0	0	0	0	0	0	0	0	0	0	0
FLE_NO	0.0121159	0.00868377	0.152795	0.0162468	0.0029512	0.00689541	0.0120451	0.0477359	0.0335233	0.0285705		0.00650325	0	0	0	0	0	0	0	0	0	0	0	0	0.001001	0	0	0	0	0	0	0	0	0	0	0	0	0	0	0	0	0	0
SKA_DK	0.00906691	0.0026079	0.152383	0.0125128	0.0051419	0.00913782	0.016753	0.0625728	0.0399457	0.0340343	0.00823623		0	0	0	0	0	0	0	0	0	0	0	0	0.035035	0	0.002002	0	0	0	0	0	0	0	0	0	0	0	0	0	0	0	0
ORU_SE	0.0300695	0.0369005	0.152565	0.0309781	0.0354514	0.0366533	0.0232267	0.0592868	0.0486702	0.0445451	0.0290097	0.0272984		0.113057	0.0010005	0.0235118	0.00050025	0.0105053	0.0090045	0	0	0	0	0	0	0	0	0	0	0	0	0	0	0	0	0	0	0	0	0	0	0	0
FAL_SE	0.0512211	0.0590426	0.16316	0.0514747	0.0547459	0.0593156	0.0382631	0.0722204	0.0598833	0.057241	0.0500536	0.043878	0.00216918		0.0355178	0.00350175	0.002001	0.0575288	0.157579	0	0	0	0	0	0	0	0	0	0	0	0	0	0	0	0	0	0	0	0	0	0	0	0
SVAN_SE	0.0521513	0.0647308	0.16205	0.0577073	0.0654262	0.063364	0.0413244	0.0725708	0.0634755	0.0598124	0.053792	0.0530821	0.00471177	0.00247729		0.002001	0.00750375	0.00750375	0.0545273	0	0	0	0	0	0	0	0	0	0	0	0	0	0	0	0	0	0	0	0	0	0	0	0
ALB1_DK	0.0487437	0.0557148	0.139592	0.0596177	0.0627896	0.0615189	0.0405693	0.0874317	0.0670169	0.0644879	0.0511017	0.04163	0.0114664	0.0195471	0.022829		0.155078	0.0755378	0.00050025	0	0	0	0	0	0	0	0	0	0	0	0	0	0	0	0	0	0	0	0	0	0	0	0
ALB2_DK	0.0617612	0.0694075	0.173165	0.0641525	0.0776818	0.0730067	0.0546653	0.0922616	0.0792125	0.0775352	0.0611315	0.0502184	0.0109591	0.00981993	0.0133921	0.00918085		0.970985	0.00350175	0	0	0	0	0	0	0	0	0	0	0	0	0	0	0	0	0	0	0	0	0	0	0	0
HAL_DK	0.0534534	0.0646678	0.164418	0.0624829	0.0685055	0.0647686	0.0481166	0.0857847	0.0724983	0.0701719	0.0577993	0.0453753	0.00764607	0.00638607	0.0115405	0.0118198	0		0.214214	0	0	0	0	0	0	0	0	0	0	0	0	0	0	0	0	0	0	0	0	0	0	0	0
HEL_DK	0.0534956	0.0647005	0.161641	0.0560948	0.0686838	0.066215	0.0484047	0.0842202	0.0715196	0.0683232	0.0593781	0.0472708	0.0073214	0.00318959	0.00636889	0.0248912	0.010899	0.00307704		0	0	0	0	0	0	0	0	0	0	0	0	0	0	0	0	0	0	0	0	0	0	0	0
BAL1_BS	0.152406	0.166449	0.213087	0.152779	0.171667	0.165135	0.154437	0.191803	0.182929	0.185221	0.153964	0.158513	0.113969	0.115724	0.112566	0.119615	0.134162	0.140291	0.116928		0.668834	0.267634	0.209605	0.331166	0	0	0	0	0	0	0	0	0	0	0	0	0	0	0	0	0	0	0
BAL2_BS	0.152816	0.166788	0.207295	0.154672	0.174325	0.165113	0.150476	0.195988	0.184057	0.184642	0.154689	0.158487	0.11403	0.115267	0.108146	0.122516	0.135078	0.139766	0.121201	0		0.528264	0.416708	0.372686	0	0	0	0	0	0	0	0	0	0	0	0	0	0	0	0	0	0	0
BAL3_BS	0.164069	0.175915	0.230449	0.161863	0.18036	0.17204	0.157831	0.206527	0.189261	0.193878	0.162737	0.164692	0.117927	0.11893	0.115246	0.136987	0.14663	0.149525	0.135361	0.00610176	0		0.0395198	0.177089	0	0	0	0	0	0	0	0	0	0	0	0	0	0	0	0	0	0	0
BAL4_BS	0.157322	0.17236	0.217217	0.164325	0.183781	0.176677	0.16026	0.197993	0.188708	0.188561	0.16289	0.161206	0.11806	0.118563	0.112414	0.11805	0.131822	0.138254	0.117638	0.00534684	0.0015038	0.0206071		0.234617	0	0	0	0	0	0	0	0	0	0	0	0	0	0	0	0	0	0	0
BAL5_BS	0.153814	0.163338	0.188763	0.147157	0.175091	0.169831	0.165168	0.229054	0.205622	0.201893	0.166493	0.151364	0.113695	0.117362	0.118202	0.125377	0.145317	0.148398	0.129328	0.00789549	0.00544398	0.0201543	0.0118645		0	0	0	0	0	0	0	0	0	0	0	0	0	0	0	0	0	0	0
NOR_NS	0.0293924	0.0135271	0.183041	0.0207863	0.0142034	0.0189709	0.0364085	0.0828667	0.0580861	0.0508221	0.020953	0.00711461	0.047996	0.0658196	0.0747729	0.0738462	0.0772574	0.0759571	0.0787179	0.182527	0.18491	0.189111	0.190945	0.171916		0	0.0215108	0	0	0	0	0	0	0	0	0	0	0	0	0	0	0	0
ECH_NS	0.0682888	0.0618541	0.212106	0.0711708	0.0565185	0.0631935	0.0756393	0.116411	0.0982426	0.0938022	0.0481772	0.0421555	0.076757	0.0940727	0.103917	0.0925078	0.102605	0.0954711	0.0993846	0.208596	0.219503	0.222585	0.219982	0.217594	0.0463188		0	0	0	0	0	0	0	0	0	0	0	0	0	0	0	0	0
OHE_NS	0.0289796	0.0140057	0.186957	0.0185549	0.00783335	0.015855	0.0219105	0.0690904	0.0434686	0.037765	0.0221051	0.0113251	0.0505281	0.0660014	0.0778508	0.0742549	0.0855285	0.0782747	0.0808363	0.19069	0.19728	0.199294	0.203428	0.201259	0.00935796	0.05485		0	0	0	0	0	0	0	0	0	0	0	0	0	0	0	0
VOP_IS	0.0322399	0.0308751	0.12025	0.0367327	0.0311959	0.0316678	0.0330327	0.0761412	0.0632917	0.0563481	0.029596	0.0394237	0.0578031	0.0799454	0.0806485	0.0750528	0.0962544	0.0844434	0.0862689	0.158524	0.155127	0.168226	0.170819	0.167955	0.0590746	0.0917109	0.0518864		0.946973	0.496748	0.31916	0.0305153	0	0	0	0	0	0	0	0	0	0	0
BAK_IS	0.0271699	0.0258415	0.118481	0.0320838	0.0245273	0.0301761	0.0282104	0.076727	0.0609946	0.055296	0.0281477	0.0344332	0.0534202	0.074424	0.0745746	0.0640009	0.0879592	0.0794974	0.0812763	0.153689	0.149257	0.159111	0.165406	0.160729	0.0560649	0.0918859	0.0460039	0		0.990995	0.961481	0.0985493	0.0415208	0.00650325	0	0	0	0	0	0	0	0	0
SKA1_IS	0.0250738	0.0234325	0.121461	0.0306782	0.0245655	0.0253278	0.0291987	0.0765449	0.0623788	0.0551174	0.0261266	0.0305205	0.0531014	0.0775123	0.077009	0.0678045	0.0910986	0.0809943	0.0831346	0.163423	0.158459	0.171431	0.173668	0.168372	0.0511824	0.0860872	0.0424801	0.000153334	0		0.311156	0.14057	0.00050025	0	0	0	0	0	0	0	0	0	0
SKA2_IS	0.0298319	0.0278166	0.124076	0.0348347	0.0250749	0.0324341	0.0315287	0.0754819	0.0626255	0.0563128	0.0281384	0.0362115	0.0557343	0.0777357	0.0772953	0.0713513	0.0942728	0.0849615	0.0858564	0.159737	0.155406	0.169604	0.169956	0.168917	0.0555436	0.0910972	0.0480083	0.000642033	0	0.000702439		0.0610305	0.00050025	0	0	0	0	0	0	0	0	0	0
BOL_IS	0.0157694	0.0153627	0.120804	0.0162658	0.0101465	0.0140803	0.0145453	0.0654857	0.0452613	0.0404949	0.0195054	0.0186085	0.0384841	0.0575972	0.0620969	0.0589872	0.0784514	0.0671927	0.0686938	0.160733	0.155618	0.166099	0.171096	0.15611	0.0368836	0.0725949	0.0307349	0.00884202	0.00593874	0.0041756	0.00813875		0.0010005	0.106053	0	0	0	0	0	0	0	0	0
BRE_IS	0.0372529	0.0397531	0.135933	0.0267314	0.0306144	0.0355307	0.0294548	0.090404	0.0703602	0.0663733	0.0461331	0.0382069	0.0493706	0.0642759	0.0678922	0.0735245	0.0830956	0.0781647	0.0712042	0.170012	0.163484	0.174496	0.182186	0.151148	0.0532034	0.110583	0.0536714	0.0419923	0.0351007	0.0353792	0.0406156	0.0135631		0.0010005	0	0	0	0	0	0	0	0	0
SAN_IS	0.0228795	0.0206441	0.13616	0.0172142	0.0127244	0.01449	0.0235843	0.0821419	0.0566575	0.0566487	0.0210336	0.0183221	0.0465201	0.0674598	0.0723729	0.0675142	0.0845957	0.0762849	0.0789553	0.170012	0.165997	0.173492	0.182784	0.158281	0.0279197	0.0720124	0.0278168	0.0248281	0.0190514	0.0184499	0.0224614	0.00258139	0.0107821		0	0	0	0	0	0	0	0	0
UPE_GR	0.229089	0.224813	0.0629474	0.240485	0.236298	0.251127	0.22653	0.259511	0.2502	0.241796	0.250785	0.243889	0.247582	0.247144	0.26021	0.243429	0.285707	0.27468	0.262538	0.304091	0.304316	0.318601	0.310563	0.284354	0.272386	0.309261	0.272022	0.198124	0.19406	0.202586	0.206909	0.206228	0.22259	0.22408		0.042021	0.00750375	0	0	0	0	0	0
QEQ_GR	0.20834	0.208562	0.0541286	0.224064	0.218294	0.235572	0.21249	0.243049	0.235691	0.229678	0.231019	0.228151	0.2264	0.229668	0.233587	0.222112	0.254266	0.248123	0.233697	0.285711	0.284584	0.305947	0.289557	0.265347	0.25424	0.290467	0.25931	0.18448	0.178984	0.187021	0.186052	0.187285	0.202408	0.208673	0.012453		0.00150075	0	0	0	0	0	0
NUU1_GR	0.171977	0.176478	0.0323738	0.182224	0.179985	0.195476	0.167153	0.213209	0.195934	0.192945	0.19532	0.188658	0.184059	0.189181	0.191014	0.177008	0.213949	0.206064	0.20329	0.259827	0.25415	0.269662	0.266736	0.230519	0.217342	0.2524	0.224196	0.151736	0.147567	0.151807	0.157477	0.146416	0.152237	0.163004	0.0286859	0.0302837		0.242621	0.252126	0	0	0	0
NUU2_GR	0.205324	0.205268	0.0463606	0.215099	0.212667	0.226778	0.196373	0.229466	0.221955	0.214704	0.22342	0.220117	0.215275	0.223149	0.222081	0.204008	0.237657	0.232895	0.228517	0.278091	0.271923	0.292799	0.284372	0.259123	0.247319	0.28006	0.248177	0.180417	0.178631	0.180301	0.186408	0.174944	0.180463	0.195642	0.0435466	0.0368551	0.00675792		0.002001	0	0	0	0
QAQ_GR	0.190191	0.192143	0.0439058	0.20309	0.205589	0.210592	0.18705	0.220801	0.210447	0.201484	0.207595	0.200629	0.197357	0.201759	0.204718	0.189339	0.221488	0.218233	0.208484	0.269409	0.267962	0.295359	0.272452	0.251438	0.23424	0.263477	0.244919	0.172453	0.168918	0.172952	0.177218	0.162877	0.167433	0.182216	0.0496227	0.0334241	0.00528643	0.0162262		0	0	0	0
NEW_CA	0.247369	0.249874	0.103642	0.258785	0.253998	0.26878	0.243118	0.277221	0.279501	0.271583	0.264293	0.264717	0.254964	0.265112	0.263165	0.250029	0.287057	0.27661	0.265445	0.29733	0.297601	0.31969	0.30592	0.281971	0.285334	0.314362	0.291487	0.217318	0.215303	0.219609	0.224335	0.22242	0.234817	0.244332	0.105686	0.0710574	0.0919045	0.0942631	0.101383		0.14057	0	0
GSL_CA	0.256333	0.258507	0.120968	0.269542	0.262383	0.276493	0.25315	0.276808	0.27989	0.273412	0.272286	0.273706	0.26264	0.271001	0.26779	0.253137	0.2848	0.277453	0.271129	0.29809	0.295356	0.317182	0.300474	0.288323	0.291743	0.31987	0.296139	0.230315	0.226823	0.232074	0.236306	0.235752	0.247734	0.258218	0.115401	0.0756164	0.102131	0.103334	0.108171	0.00313322		0	0
MAI1_US	0.205207	0.203079	0.100475	0.20791	0.204904	0.219945	0.201649	0.241594	0.241148	0.234564	0.223262	0.217927	0.21677	0.230292	0.230493	0.225644	0.254214	0.242067	0.226954	0.273956	0.26967	0.286574	0.282707	0.250048	0.237541	0.28128	0.238528	0.177917	0.173974	0.175666	0.183393	0.17795	0.184619	0.196643	0.106161	0.0836227	0.0929479	0.101157	0.109662	0.0344823	0.0506566		0.0855428
MAI2_US	0.203536	0.202029	0.096468	0.212372	0.210792	0.218153	0.19946	0.241412	0.236611	0.231396	0.220321	0.211232	0.213292	0.226256	0.226782	0.214182	0.245028	0.234384	0.22308	0.285073	0.283366	0.305163	0.286523	0.266077	0.235505	0.272928	0.235012	0.184948	0.180848	0.182589	0.191191	0.181926	0.195201	0.199228	0.111517	0.0826909	0.103698	0.104774	0.105432	0.0341348	0.0489936	0.00743705
