## Supplementary material for "Global, regional, and cryptic population structure in a high gene-flow transatlantic fish": Zip file containing all supplemental material.: Supplementary_Table5_hierarchical_clustering.xlsx

### Sheet: hierarchy_structure
Supplementary Table 5. Number of genetic hierarchy levels based on Structure clustering approach and interpretation methods - partitioning approach
		Used method
Used dataset	Run parameters	LnPK (simple likelihood)	Evanno delta-K (uppermost level)	Puechmaille (4 methods)	Visual inspection	Bar plot for most likely K (note: colors don't match between runs)	K	Reasoning for the selected K
Genomic dataset (95 fish, 4393 SNPs, 10 sites). Data not partitioned.	K = 1-12, 20 000 burn-in, 50 000 MCMC repeats, 5 runs, admixed, correlated allele frequencies, sampling location given as a priori	5	2	3-4	6		K=7	K=2 splits East and West Atlantic, K=3 separates Baltic Sea (even though large portion of the genome is shared with East Atlantic; seen here as light blue), K=4 separates Greenland from North America (and add some separation to Iceland compared with East Atlantic), K=5 no new groups, K=6 English Channel stands out, K=7 Iceland is more clearly separated from OHE_NS, FLA_NO and FLE_NO. No clear sep…
Whole dataset (1597 fish, 43 sites)	K = 1-12, 20 000 burn-in, 50 000 MCMC repeats, 5 runs, admixed, correlated allele frequencies, sampling location given as a priori	12 (or more)	2	9	9		K=9	Nine major clusters catch the total division best but horizontal splits within regions and certain sampling sites add more difference so that the final amount of genetically differentiated groups is (likely) higher. Hierarchical partitioning approach needed. Barplots for all solutions from K=2 to K=12 are shown in a separate sheet named "K_all_whole_data".
East Atlantic including Europe and Iceland, but no Baltic Sea (1291 fish, 29 sites)	K = 1-12, 20 000 burn-in, 50 000 MCMC repeats, 5 runs, admixed, correlated allele frequencies, sampling location given as a priori	9	2	7-8	8		K=8	Removal of Baltic Sea and North American samples removes three clusters but also reveals that additional K's and horizontal divisions (not just complete vertical splits) explain variation best and 8 (i.e. clusters) is the most plausible number of Ks. Samples collected from Barents Sea, mid-Norwegian sites (MOR-SOF-HAR-BOK) and Orust in Sweden seem to be admixed.
West Atlantic including Greenland and North America (237 fish, 9 sites)	K = 1-10, 20 000 burn-in, 50 000 MCMC repeats, 5 runs, admixed, correlated allele frequencies, sampling location given as a priori	4	2	4	4		K=4	Major split between Greenland and North America. Northwest and Southwest Greenlandish samples are differentiated. Canadian and US samples are highly different. In the first Maine sample (MAI1), 2 fish are possibly admixed (recent immigrants or hybrids).
Only Iceland (387 fish, 7 sites)	K = 1-10, 20 000 burn-in, 50 000 MCMC repeats, 5 runs, admixed, correlated allele frequencies, sampling location given as a priori	2	2	3	2		K=2	Icelandic samples show west-east division. In terms of Fst, the differentiation between VOP-BAK-SKA vs BRE-SAN is ~2-4%. BOL is intermediate (~1% or less) and not significantly different from either groups. Used SNP markers were developed using samples from BRE which can cause ascertainment bias and explain higher differentiation.
Baltic Sea - Kattegat - Skagerrak (451 fish, 13 sites)	K = 1-10, 20 000 burn-in, 50 000 MCMC repeats, 5 runs, admixed, correlated allele frequencies, sampling location given as a priori	4	2	4	4		K=4	Baltic Sea samples highly differentiated from the rest (Fst > 0.1). One clear immigrant from Baltic Sea found in Skagerrak. Migrating fish from Skagerrak are different from all fish sampled in Kattegat (breeding adults) but Orust (all juvenile fish), the northernmost sampling site closest to Skagerrak show admixture. Moreover, sampling sites on different sides of Kattegat basin (i.e. Swedish vs D…
Only mainland Norway (354 fish, 8 sites)	K = 1-10, 20 000 burn-in, 50 000 MCMC repeats, admixed, correlated allele frequencies, sampling location given as a priori	5	2	3	2 or 3		K=2-3	Internal subdivision supported: Major split (K=2; shown here with blue and pink colours) separate mid-Norwegian sampling sites (MOR, SOF, HAR, BOK) from rest (Fst between groups ~2.2%). There are fish of both types in mid-Norway suggesting admixture within these fjords. MOR is intermediate. Second split (K=3, orange colour) reveal additional genetic component defining Northernmost Norwegian sites…
Similar East Atlantic sites without very distinct groups. Includes sites: BAR, SVA, ALT, NAM, FLA, FLE, SKA, NOR and OHE. (373 fish, 9 sites)	K = 1-10, 20 000 burn-in, 50 000 MCMC repeats, 5 runs, admixed, correlated allele frequencies, sampling location given as a priori	3	2	3-4	3-4		K=3	There are two distinct genetic groups (K=2, orange and light blue here) mixed in the mid-sea sample (migrating fish) from the Barents Sea representing the uppermost hierarchy of structure. Results from another run (see run for "Europe and Iceland, no Baltic Sea") show that this "orange" cluster is rather unique and might represent genetically differentiated, unsampled source population. Admixture…
Artic waters without Isfjorden (193 fish, 5 sites)	K = 1-10, 20 000 burn-in, 50 000 MCMC repeats, 5 runs, admixed, correlated allele frequencies, sampling location given as a priori	3	2	2	2-3		K=2	Solution K=2 is clearly supported as the uppermost level of genetic hierarchy. Then, 12 out of 34 fish in Barents Sea is assigned to the alternative cluster with q>0.9. One fish in each, Svalbard sea, Alta and Namsen are also assigned with high certainty to this group. Further, two fish in Alta are possible hybrids between these groups (with q~0.5 to both). Fst between the clusters is ~0.03. Alte…

### Sheet: alternative_solutions
Genomic dataset (95 fish, 4393 SNPs, 10 sites). Data not partitioned.	K = 6
Only mainland Norway (354 fish, 8 sites)	K = 4
Baltic Sea - Kattegat - Skagerrak (451 fish, 13 sites)	K = 3
Similar East Atlantic sites without very distinct groups. Includes sites: BAR, SVA, ALT, NAM, FLA, FLE, SKA, NOR and OHE. (373 fish, 9 sites)	K = 2
Similar East Atlantic sites without very distinct groups. Includes sites: BAR, SVA, ALT, NAM, FLA, FLE, SKA, NOR and OHE. (373 fish, 9 sites)	K = 4
Similar East Atlantic sites without very distinct groups. Includes sites: BAR, SVA, ALT, NAM, FLA, FLE, SKA, NOR and OHE. (373 fish, 9 sites)	K = 5
Similar East Atlantic sites without very distinct groups. Includes sites: BAR, SVA, ALT, NAM, FLA, FLE, SKA, NOR and OHE. (373 fish, 9 sites)	K = 6
Artic waters without Isfjorden (193 fish, 5 sites)	K = 3
