## Supplementary material for "Global, regional, and cryptic population structure in a high gene-flow transatlantic fish": Zip file containing all supplemental material.: Supplementary_Table7a_c_genomic-outliers.xlsx

### Sheet: SuppTab.7a_genomewide_outliers
Supplementary Table 7a. List of outliers from the genome wide data containing 4393 SNPs. Details of loci and associated genomic features are given in Supplementary Tables 7b and 7c.
Locus	Method_detected_with	Connected_to		Venn diagram for the detected SNPs.
jcf7180000027993_1180468	LFMM	Productivity
jcf7180000027998_78197	LFMM	Productivity
jcf7180000028038_1201363	LFMM	Productivity
jcf7180000028041_724371	LFMM	Productivity
jcf7180000028091_143182	LFMM	Productivity
jcf7180000028097_77808	LFMM	Productivity
jcf7180000028107_227590	LFMM	Productivity
jcf7180000028302_83476	LFMM	Productivity
jcf7180000028391_953805	LFMM	Productivity
jcf7180000029091_56776	LFMM	Productivity
jcf7180000029865_147691	LFMM	Productivity
jcf7180000029872_11263	LFMM	Productivity
jcf7180000030051_210812	LFMM	Productivity
jcf7180000033158_931	LFMM	Productivity
jcf7180000033685_621186	LFMM	Productivity
jcf7180000033717_634298	LFMM	Productivity
jcf7180000033732_71875	LFMM	Productivity
jcf7180000033742_272017	LFMM	Productivity
jcf7180000033839_110795	LFMM	Productivity
jcf7180000033883_570509	LFMM	Productivity
jcf7180000034083_672236	LFMM	Productivity
jcf7180000034413_189543	LFMM	Productivity
jcf7180000034419_341921	LFMM	Productivity
jcf7180000034419_458996	LFMM	Productivity
jcf7180000034419_476568	LFMM	Productivity
jcf7180000034432_3846229	LFMM	Productivity
jcf7180000034439_1502417	LFMM	Productivity
jcf7180000034439_943786	LFMM	Productivity
jcf7180000034463_1034447	LFMM	Productivity
jcf7180000034561_24546	LFMM	Productivity
jcf7180000028043_430149	LFMM	Oxygen_MinTemp
jcf7180000028053_840003	LFMM	Oxygen_MinTemp
jcf7180000028302_83476	LFMM	Oxygen_MinTemp
jcf7180000030346_394339	LFMM	Oxygen_MinTemp
jcf7180000033777_31108	LFMM	Oxygen_MinTemp
jcf7180000033883_570509	LFMM	Oxygen_MinTemp
jcf7180000028302_83476	LFMM	Velocity
jcf7180000028391_953805	LFMM	Velocity
jcf7180000028843_130001	LFMM	Velocity
jcf7180000029204_375968	LFMM	Velocity
jcf7180000033683_866462	LFMM	Velocity
jcf7180000033688_843758	LFMM	Velocity
jcf7180000034417_1022136	LFMM	Velocity
jcf7180000034419_341921	LFMM	Velocity
jcf7180000027993_1180468	LFMM	Temp_max_mean
jcf7180000028053_840003	LFMM	Temp_max_mean
jcf7180000028062_461155	LFMM	Temp_max_mean
jcf7180000028302_83476	LFMM	Temp_max_mean
jcf7180000028737_41057	LFMM	Temp_max_mean
jcf7180000029453_48135	LFMM	Temp_max_mean
jcf7180000030346_394339	LFMM	Temp_max_mean
jcf7180000033777_31108	LFMM	Temp_max_mean
jcf7180000028043_430149	LFMM	Salinity_Temp_range
jcf7180000028053_840003	LFMM	Salinity_Temp_range
jcf7180000028373_174162	LFMM	Salinity_Temp_range
jcf7180000030346_394339	LFMM	Salinity_Temp_range
jcf7180000033777_31108	LFMM	Salinity_Temp_range
jcf7180000033883_570509	LFMM	Salinity_Temp_range
jcf7180000027993_1180468	PCadapt	NA
jcf7180000027996_383436	PCadapt	NA
jcf7180000027998_2041534	PCadapt	NA
jcf7180000028016_630264	PCadapt	NA
jcf7180000028035_485784	PCadapt	NA
jcf7180000028062_461155	PCadapt	NA
jcf7180000028228_483571	PCadapt	NA
jcf7180000028262_259873	PCadapt	NA
jcf7180000028302_83476	PCadapt	NA
jcf7180000028373_174162	PCadapt	NA
jcf7180000028390_209005	PCadapt	NA
jcf7180000028400_28047	PCadapt	NA
jcf7180000029387_37814	PCadapt	NA
jcf7180000029453_48135	PCadapt	NA
jcf7180000033683_866462	PCadapt	NA
jcf7180000033688_843758	PCadapt	NA
jcf7180000033700_15117	PCadapt	NA
jcf7180000033795_1783582	PCadapt	NA
jcf7180000034083_11570	PCadapt	NA
jcf7180000034409_1101739	PCadapt	NA
jcf7180000034419_341921	PCadapt	NA
jcf7180000034439_943786	PCadapt	NA
jcf7180000034469_925748	PCadapt	NA
jcf7180000034472_81919	PCadapt	NA

### Sheet: Supp.Tab.7b_LFMM_outliers
Supplementary Table 7b. List of outliers linked to environmental parametres. FDR was set to 5%. Associated SNPs shown in yellow background were picked by both selection analysis. SNPs marked with bold were significant for several parametres.
environmental_parameter	associated_SNP	qval	name_if_in_genotyping_panel	Chromosome	Feature
Productivity	jcf7180000027993_1180468	0.00427159		6	ring finger and spry domain-containing protein 1
Productivity	jcf7180000027998_78197	0.00916187		15	3383 bp at 3' side: kv channel-interacting protein 2 isoform x3
Productivity	jcf7180000028038_1201363	0.0208706	Lump-029	19	cold shock domain-containing protein C2a
Productivity	jcf7180000028041_724371	0.0115883		13	serine-protein kinase atm isoform x1
Productivity	jcf7180000028091_143182	0.00916187		4	69314 bp at 3' side: beta-1,3-galactosyltransferase 2
Productivity	jcf7180000028097_77808	0.0126297		18	158275 bp at 5' side: 5,6-dihydroxyindole-2-carboxylic acid oxidase-like, 178477 bp at 3' side: receptor-type tyrosine-protein phosphatase delta-like
Productivity	jcf7180000028107_227590	0.0208706		6	240 bp at 5' side: junctophilin-3 isoform x1
Productivity	jcf7180000028302_83476	1.57476e-07	Lump-110 (no amp.)	21	transmembrane protease serine 3
Productivity	jcf7180000028391_953805	0.0412533	Lump-123	2	268 bp at 5' side: zinc finger ccch domain-containing protein 13 isoform x1, 1369 bp at 3' side: carboxypeptidase b2
Productivity	jcf7180000029091_56776	0.0126297		20	2418 bp at 3' side: cadherin-6-like
Productivity	jcf7180000029865_147691	0.00798318		2	4589 bp at 3' side: glutathione s-transferase lancl1
Productivity	jcf7180000029872_11263	0.00632454		24	myosin-6
Productivity	jcf7180000030051_210812	7.44158e-06		9	831 bp at 3' side: replication factor c subunit 5
Productivity	jcf7180000033158_931	0.00318547		22	8089 bp at 3' side: slit and ntrk-like protein 3
Productivity	jcf7180000033685_621186	0.0350311		11	rna-binding motif, single-stranded-interacting protein 3
Productivity	jcf7180000033717_634298	0.0108544		17	3259 bp at 3' side: krueppel-like factor 6
Productivity	jcf7180000033732_71875	0.000772202		3	134766 bp at 3' side: cadherin-8
Productivity	jcf7180000033742_272017	0.000216467		7	16219 bp at 5' side: calmodulin-binding transcription activator 1
Productivity	jcf7180000033839_110795	0.0108544		14	15179 bp at 5' side: transmembrane protein 120a isoform x, 22285 bp at 3' side: cell surface glycoprotein muc18
Productivity	jcf7180000033883_570509	1.89289e-11		19	53241 bp at 5' side: protein tanc2 isoform x2
Productivity	jcf7180000034083_672236	0.0126297		23	anoctamin-2b
Productivity	jcf7180000034413_189543	0.00916187		7	28879 bp at 5' side: potassium channel subfamily k member 15
Productivity	jcf7180000034419_341921	0.0108544	Lump-340 (no amp.)	13	conserved oligomeric golgi complex subunit 6
Productivity	jcf7180000034419_458996	0.00144302		13	(low quality protein: fibronectin type-iii domain-containing protein)
Productivity	jcf7180000034419_476568	0.00144302		13	(low quality protein: fibronectin type-iii domain-containing protein)
Productivity	jcf7180000034432_3846229	0.0126297		19	1136 bp at 5' side: heparan sulfate glucosamine 3-o-sulfotransferase 2-like
Productivity	jcf7180000034439_1502417	0.0412533	Lump-360	3	CUGBP Elav-like family member 4 isoform X10 and X8
Productivity	jcf7180000034439_943786	1.9164e-06	Lump-365	3	6583 bp at 5' side: inhibitory synaptic factor, 173537 bp at 3' side: cd276 antigen isoform x2
Productivity	jcf7180000034463_1034447	0.0115883		19	protein tweety homolog 2 isoform x2
Productivity	jcf7180000034561_24546	0.0412533		NA	NA
Oxygen_MinTemp	jcf7180000028043_430149	0.0226061	Lump-34 (no amp.)	9	120837 bp at 5' side: netrin receptor unc5c-like, 45521 bp at 3' side: low quality protein: sperm-tail pg-rich repeat-containing...
Oxygen_MinTemp	jcf7180000028053_840003	0.00757123		20	matrix metalloproteinase-16-like isoform x1
Oxygen_MinTemp	jcf7180000028302_83476	0.000484375	Lump-110 (no amp.)	21	transmembrane protease serine 3
Oxygen_MinTemp	jcf7180000030346_394339	0.000484375		20	tgf-beta receptor type-1b
Oxygen_MinTemp	jcf7180000033777_31108	0.0193433		21	23565 bp at 5' side: cytotoxic t-lymphocyte protein 4-like, 7186 bp at 3' side: ras-associated and pleckstrin homology domains-containing...
Oxygen_MinTemp	jcf7180000033883_570509	0.0017509		19	53241 bp at 5' side: protein tanc2 isoform x, 235564 bp at 3' side: cyclin n-terminal domain-containing protein 1 isoform x2
Velocity	jcf7180000028302_83476	3.35066e-09	Lump-110 (no amp.)	21	transmembrane protease serine 3
Velocity	jcf7180000028391_953805	0.00157634	Lump-123	2	268 bp at 5' side: zinc finger ccch domain-containing protein 13 isoform x1, 1369 bp at 3' side: carboxypeptidase b2
Velocity	jcf7180000028843_130001	0.00345895	Lump-165	13	206501 bp at 5' side: nectin cell adhesion molecule 1b, 55261 bp at 3' side: trehalase isoform x1
Velocity	jcf7180000029204_375968	0.00170173		3	integrin alpha-11a
Velocity	jcf7180000033683_866462	0.0251143	Lump-228 (no amp.)	12	Proline-serine-threonine phosphatase
Velocity	jcf7180000033688_843758	0.0248323		6	1017 bp at 5' side: interleukin-34, 33152 bp at 3' side: splicing factor 3b subunit 3
Velocity	jcf7180000034417_1022136	0.0011062		7	2362 bp at 5' side: polypeptide n-acetylgalactosaminyltransferase 6-like, 215 bp at 3' side: testis-expressed protein 49-like
Velocity	jcf7180000034419_341921	2.06079e-06	Lump-340 (no amp.)	13	conserved oligomeric golgi complex subunit 6
Temp_max_mean	jcf7180000027993_1180468	0.0186241		6	ring finger and spry domain-containing protein 1
Temp_max_mean	jcf7180000028053_840003	0.0186241		20	matrix metalloproteinase-16-like isoform x1
Temp_max_mean	jcf7180000028062_461155	0.000624648		24	laminin subunit alpha-4
Temp_max_mean	jcf7180000028302_83476	0.0186241	Lump-110 (no amp.)	21	transmembrane protease serine 3
Temp_max_mean	jcf7180000028737_41057	0.0288233		22	53399 bp at 5' side: gdnf family receptor alpha-4a, 74788 bp at 3' side: ap-5 complex subunit sigma-1
Temp_max_mean	jcf7180000029453_48135	0.0032068		8	brain-specific angiogenesis inhibitor 1-associated protein 2
Temp_max_mean	jcf7180000030346_394339	0.0032068		20	tgf-beta receptor type-1b
Temp_max_mean	jcf7180000033777_31108	0.0290429		21	23565 bp at 5' side: cytotoxic t-lymphocyte protein 4-like, 7186 bp at 3' side: ras-associated and pleckstrin homology domains-containing...
Salinity_Temp_range	jcf7180000028043_430149	0.0353868	Lump-34 (no amp.)	9	120837 bp at 5' side: netrin receptor unc5c-like, 45521 bp at 3' side: low quality protein: sperm-tail pg-rich repeat-containing
Salinity_Temp_range	jcf7180000028053_840003	0.0161299		20	matrix metalloproteinase-16-like isoform x1
Salinity_Temp_range	jcf7180000028373_174162	0.00261338		6	ankyrin repeat and btb/poz domain-containing protein btbd.
Salinity_Temp_range	jcf7180000030346_394339	0.00261338		20	tgf-beta receptor type-1b
Salinity_Temp_range	jcf7180000033777_31108	0.0249054		21	23565 bp at 5' side: cytotoxic t-lymphocyte protein 4-like, 7186 bp at 3' side: ras-associated and pleckstrin homology domains-containing...
Salinity_Temp_range	jcf7180000033883_570509	0.00261338		19	53241 bp at 5' side: protein tanc2 isoform x, 235564 bp at 3' side: cyclin n-terminal domain-containing protein 1 isoform x2

### Sheet: Supp.Tab.7c.pcadapt_outliers
Supplementary Table 7c. List of outlier SNPs detected by PCadapt analysis. Those marked in yellow were picked also by LFMM.
SNP_highlight_common_to_both	name_if_in_genotypingpanel	Chromosome	Feature
jcf7180000027993_1180468		6	ring finger and spry domain-containing protein 1
jcf7180000027996_383436		6	20520 bp at 5' side: cgmp-inhibited 3',5'-cyclic phosphodiesterase a-like isoform, 25252 bp at 3' side: zinc finger protein aebp2-like
jcf7180000027998_2041534		15	23818 bp at 5' side: zinc finger miz domain-containing protein 1-like isoform x2, 72458 bp at 3' side: 40s ribosomal protein s24
jcf7180000028016_630264	Lump-021	3	1219 bp at 5' side: anoctamin-1a isoform x3, 21553 bp at 3' side: apoptosis regulator bax
jcf7180000028035_485784		10	disks large homolog 3 isoform x7 and x4
jcf7180000028062_461155		24	laminin subunit alpha-4
jcf7180000028228_483571	Lump-099	1	envoplakin a
jcf7180000028262_259873		NA	NA
jcf7180000028302_83476	Lump-110 (not ampl.)	21	transmembrane protease serine 3
jcf7180000028373_174162		6	ankyrin repeat and btb/poz domain-containing protein btbd
jcf7180000028390_209005		6	20635 bp at 5' side: cholesteryl ester transfer protein, 1880 bp at 3' side: solute carrier family 12 member 3-like
jcf7180000028400_28047		15	2117 bp at 5' side: homeobox protein six3a, 133885 bp at 3' side: calmodulin-lysine n-methyltransferase isoform x3
jcf7180000029387_37814		22	guanine nucleotide-binding protein subunit alpha-11b isoform
jcf7180000029453_48135		8	brain-specific angiogenesis inhibitor 1-associated protein
jcf7180000033683_866462	Lump-228 (not ampl.)	12	proline-serine-threonine phosphatase-interacting protein
jcf7180000033688_843758		6	1017 bp at 5' side: interleukin-34, 33152 bp at 3' side: splicing factor 3b subunit 3
jcf7180000033700_15117	Lump-251 (not ampl.)	22	1676 bp at 5' side: thyroid peroxidase, 6697 bp at 3' side: uncharacterized protein loc117751549
jcf7180000033795_1783582	Lump-293	20	93574 bp at 5' side: zinc finger protein zic 1, 2039 bp at 3' side: type-1a angiotensin ii receptor
jcf7180000034083_11570		21	uncharacterized protein kiaa2012 homolog
jcf7180000034409_1101739		16	uncharacterized protein loc117745004 isoform x2 and x6
jcf7180000034419_341921	Lump-340 (not ampl.)	13	conserved oligomeric golgi complex subunit 6
jcf7180000034439_943786	Lump-365	3	6583 bp at 5' side: inhibitory synaptic factor 1, 73537 bp at 3' side: cd276 antigen isoform x2
jcf7180000034469_925748		7	83961 bp at 5' side: transmembrane protein 81, 42360 bp at 3' side: neuropeptides b/w receptor type 2b
jcf7180000034472_81919		10	low quality protein: teneurin-3
