## Supplementary material for "Global, regional, and cryptic population structure in a high gene-flow transatlantic fish": Zip file containing all supplemental material.: Supplementary_Table8_genetic_outliers.xlsx

### Sheet: S.Table8_genetic_outliers
Supplementary Table 8. Outliers connected to environmental parameters detected using the LFMM method and reduced 139 SNP dataset
SNPs (2) in gray background were also picked as significant in genome-wide analysis of outliers. Bolded SNPs were significantly related to variation of several independent environmental variables.
Variable_synthetic	SNP	qval	features
Productivity	Lump375_7	0.000296061	ERC protein 2-like
Oxygen_MinTemp	Lump073_3	0.0432919	241663 bp at 5' side: protocadherin-17 isoform x1, 6655 bp at 3' side: ntpase kap family p-loop domain-containing protein 1
Oxygen_MinTemp	Lump122_2	0.00237126	guanine nucleotide exchange factor
Oxygen_MinTemp	Lump165_13	0.00286212	206501 bp at 5' side: nectin cell adhesion molecule 1b, 55261 bp at 3' side: trehalase isoform x1
Oxygen_MinTemp	Lump346_13	7.39412e-05	66562 bp at 5' side: tetratricopeptide repeat protein 36, 2459 bp at 3' side: nectin cell adhesion molecule 1b
Oxygen_MinTemp	Lump368_13	0.0466167	cell adhesion molecule 1b
Velocity	Lump274_13	1.17323e-05	17709 bp at 5' side: sr-related and ctd-associated factor 4-like isoform x2, 745 bp at 3' side: t-lymphoma invasion and metastasis-inducing protein 1
Velocity	Lump346_13	0.0434765	66562 bp at 5' side: tetratricopeptide repeat protein 36, 2459 bp at 3' side: nectin cell adhesion molecule 1b
Velocity	Lump365_3	0.0144436	6583 bp at 5' side: inhibitory synaptic factor 1, 73537 bp at 3' side: cd276 antigen isoform x2
Velocity	Lump368_13	0.00956219	cell adhesion molecule 1b
Temp_max_mean	Lump047_23	0.0347179	85214 bp at 5' side: forkhead box protein p2, 6793 bp at 3' side: small integral membrane protein 30-like
Temp_max_mean	Lump365_3	0.0244777	6583 bp at 5' side: inhibitory synaptic factor 1, 73537 bp at 3' side: cd276 antigen isoform x2
Salinity_Temp_range	Lump017_4	0.0159576	10195 bp at 5' side: fibronectin type iii domain-containing protein 7-like, 28831 bp at 3' side: ferroxidase hephl1-like
Salinity_Temp_range	Lump055_12	0.010512	20314 bp at 5' side: phospholipid phosphatase-related protein type 1, 23126 bp at 3' side: palm2 and akap2 fusion
Salinity_Temp_range	Lump174_11	0.00231152	141674 bp at 5' side: uncharacterized protein loc117739418 isoform x1, 29258 bp at 3' side: connexin 30.9
Salinity_Temp_range	Lump282_21	0.0195064	tomoregulin-2a
Salinity_Temp_range	Lump346_13	0.00559623	66562 bp at 5' side: tetratricopeptide repeat protein 36, 2459 bp at 3' side: nectin cell adhesion molecule 1b
Salinity_Temp_range	Lump368_13	0.00345086	cell adhesion molecule 1b
Salinity_Temp_range	Lump095_7	0.010512	8783 bp at 5' side: vitamin d3 receptor a, 55960 bp at 3' side: histone deacetylase 7
Salinity_Temp_range	Lump245_8	0.0489703	e3 ubiquitin-protein ligase smurf2 isoform x1
